# Tissue-adapted Tregs harness inflammatory signals to promote intestinal repair from therapy-related injury

**DOI:** 10.1101/2024.10.21.617518

**Authors:** Julius C. Fischer, Sascha Göttert, Paul Heinrich, Caroline N. Walther, Kaiji Fan, Gabriel Eisenkolb, Sophie M. Nefzger, Maximilian Giller, Omer Khalid, Vincent Ruben Timnik, Sebastian Jarosch, Lena Klostermeier, Thomas Engleitner, Nicholas Strieder, Claudia Gebhard, Sarah Diederich, Nicole Alisa Schmid, Laura Lansink Rotgerink, Laura Joachim, Sakhila Ghimire, Marianne Remke, Katja Steiger, Rupert Öllinger, Roland Rad, Daniel Wolff, Markus Feuerer, Petra Hoffmann, Matthias Edinger, Michael Rehli, Markus Tschurtschenthaler, Oliver Kepp, Guido Kroemer, Erik Thiele Orberg, Stephanie E. Combs, Wolfgang Herr, Florian Bassermann, Dirk H. Busch, Ernst Holler, Simon Heidegger, Hendrik Poeck

## Abstract

Intestinal stem cells (ISC) promote tissue repair after genotoxic or immune-mediated injury. However, ISCs are particularly sensitive to various stressors and primary targets of overwhelming immune responses such as interferon-γ (IFNγ)-mediated killing. In mouse models of gut damage and biopsies from patients having undergone allo-hematopoietic stem cell transplantation, we observed IFNy expression by intestinal T_reg_ cells. T_reg_ cells leverage combined IFNγ and interleukin 10 (IL-10) stimulation of ISCs to nurture the growth of intestinal organoids through the activation of the mTORC1 and Myc pathways. Similarly, T_reg_ cells or the combined addition of recombinant IFNγ and IL-10 promote the regeneration of organoids after irradiation. Exposure of organoids to Wnt- or EGF-free culture conditions revealed distinct growth factor-like properties of IFNγ and IL-10. While IFNγ induced epithelial proliferation and differentiation, combined addition of IFNγ and IL-10 led to balanced proliferation, ensuring ISC maintenance. Our results uncover a context-dependent role of inflammatory signaling in ISC, through which T_reg_ cells promote epithelial repair.
