## Supplementary material for "Tissue-adapted Tregs harness inflammatory signals to promote intestinal repair from therapy-related injury": Table S2

### Sheet: T cells high_vs_T cells low
Pathway	PathwaySize	ES-Score	NES-Score	p-value	FDR	FWER	Genes	PathwayDB
KEGG_RIBOSOME	71	0.48458135	19192804	0	0.043553814	0.033	Rps20;Rpl4;Rpl29;Rps5;Rpl3;Rplp0;Rpl32;Rplp1;Rpl18a;Rps18;Rpsa;Rpl18;Rps26;Rps28;Rps3;Rps25;Rplp2;Rpl23;Rps4x;Rps10;Rpl14;Rps19;Rps21;Rpl37a;Rpl7a;Rps15a;Rsl24d1;Rps11;Rpl26;Rpl6;Rpl39;Rpl8;Rps8;Rpl27a;Rpl13;Uba52;Rps9;Rpl36	Kegg
KEGG_LYSOSOME	105	0.44610867	189687	0	0.032511346	0.049	Ctsd;Ctsw;Lamp1;Gns;Ctss;Laptm4b;Mcoln1;Ctsb;Neu1;Hexb;Clta;Lipa;Asah1;Slc11a2;Ap3b1;Ap4e1;Ap4m1;Laptm5;Ctsa;Hgsnat;Npc1;Cd68;Slc17a5;M6pr;Atp6v1h;Naglu;Lgmn;Atp6v0d2;Cd164	Kegg
KEGG_FATTY_ACID_METABOLISM	30	0.5677482	1890787	0	0.02443863	0.054	Cpt1a;Acox1;Aldh1b1;Acsl5;Acaa2;Ehhadh;Eci1;Acat2;Aldh9a1;Hadh;Aldh3a2;Hadha;Acsl3	Kegg
KEGG_CELL_ADHESION_MOLECULES_CAMS	59	0.47837514	18336269	0	0.03105603	0.091	Cldn2;Cd2;Pdcd1;Cd274;Ptprc;Ocln;Itgb7;Cldn7;Itga4;Sell;Selplg;Itgal;Itgb2;Cldn3;Madcam1;Sdc1;Icam1;F11r;Vcam1	Kegg
KEGG_T_CELL_RECEPTOR_SIGNALING_PATHWAY	84	0.44512793	18327119	0	0.024844825	0.091	Pdcd1;Ptprc;Lck;Lat;Ppp3r1;Cd3e;Cd247;Cd3d;Fos;Prkcq;Nfatc1;Vav3;Cblc;Cd3g;Map2k2;Akt3;Raf1;Malt1;Ppp3ca;Rela;Bcl10;Nfkbie;Nfkbib;Chuk;Kras;Map3k8;Lcp2;Nfkbia;Map2k7;Cd4	Kegg
KEGG_PRIMARY_IMMUNODEFICIENCY	22	0.5779533	18038002	0.0058365758	0.029897984	0.125	Ptprc;Lck;Cd3e;Cd3d;Tap1;Il7r;Tap2;Rfx5;Cd4;Il2rg;Ciita	Kegg
KEGG_SELENOAMINO_ACID_METABOLISM	22	0.5829985	17668861	0.0018903592	0.03446096	0.165	Papss2;Sephs2;Papss1;Sephs1;Cbs	Kegg
KEGG_PEROXISOME	71	0.4399744	17550249	0.0020449897	0.035575427	0.191	Ephx2;Idh1;Abcd3;Hsd17b4;Slc27a2;Acox2;Acox1;Pex13;Baat;Acsl5;Hacl1;Pxmp4;Pex14;Ehhadh;Pex11a;Cat;Pex16;Crot;Nos2;Acsl3;Phyh;Mpv17l;Mlycd	Kegg
KEGG_TRYPTOPHAN_METABOLISM	23	0.5627797	1734407	0.012820513	0.038295276	0.229	Maoa;Aldh1b1;Inmt;Ehhadh;Acat2;Aldh9a1;Hadh;Cat;Aldh3a2;Hadha	Kegg
KEGG_ANTIGEN_PROCESSING_AND_PRESENTATION	34	0.48442778	16272838	0.011811024	0.09272249	0.512	Ctss;Ctsb;Hspa8;Klrc1;Tap1;Tap2;B2m;Nfyc;Rfx5;Lgmn;Cd4;Klrd1;Ciita	Kegg
KEGG_LEUKOCYTE_TRANSENDOTHELIAL_MIGRATION	85	0.38258263	16030273	0.005859375	0.10585101	0.593	Ezr;Cldn2;Ocln;Cldn7;Rac2;Thy1;Itga4;Ncf1;Gnai3;Itgal;Itgb2;Cldn3;Vav3;Ctnna1;Gnai2;Icam1;Myl12b;F11r;Vcam1;Msn;Arhgap5;Rassf5;Rac1;Itgam;Nox1;Cybb;Pxn;Mmp2	Kegg
KEGG_ABC_TRANSPORTERS	25	0.5050319	15915589	0.0256917	0.10909835	0.636	Abcc4;Abcd3;Abcc5;Abca1;Tap1;Tap2;Abcg8;Abcg1;Abcc10;Abcc2;Abcc1;Abcb8	Kegg
KEGG_NATURAL_KILLER_CELL_MEDIATED_CYTOTOXICITY	72	0.4029035	1584228	0.006024096	0.10656464	0.653	Hcst;Lck;Rac2;Lat;Ppp3r1;Cd247;Itgal;Itgb2;Klrc1;Fas;Nfatc1;Vav3;Map2k2;Raf1;Ppp3ca;Braf;Icam1;Ifngr1	Kegg
KEGG_PPAR_SIGNALING_PATHWAY	49	0.42609173	15814714	0.008791209	0.10121648	0.665	Angptl4;Cyp27a1;Apoa1;Fabp2;Slc27a2;Acox2;Cpt1a;Acox1;Pck1;Acsl5;Ehhadh;Olr1;Hmgcs2;Apoc3;Acsl3;Acsl4;Ppara;Fabp5;Pck2;Apoa2;Slc27a1;Rxra	Kegg
KEGG_CYTOSOLIC_DNA_SENSING_PATHWAY	38	0.44127437	15688293	0.024948025	0.105014995	0.702	Ccl5;Ddx58;Tbk1;Ccl4;Polr3g;Polr3a;Rela;Polr1c;Ikbke;Nfkbib;Chuk;Polr3h;Nfkbia;Cxcl10	Kegg
KEGG_LYSINE_DEGRADATION	36	0.45326066	15469396	0.016096579	0.117016934	0.773	Aldh1b1;Ehhadh;Nsd1;Acat2;Aldh9a1;Hadh;Whsc1l1;Aldh3a2;Ash1l;Hadha	Kegg
KEGG_ADIPOCYTOKINE_SIGNALING_PATHWAY	52	0.4043198	15305436	0.018036073	0.12605675	0.809	G6pc;Cpt1a;Pck1;Acsl5;Prkcq;Mapk8;Akt3;Lepr;Acsl3;Traf2;Rela;Nfkbie;Nfkbib;Chuk;Acsl4;Ppara;Pck2;Prkag2;Nfkbia;Rxra;Adipor1	Kegg
KEGG_VALINE_LEUCINE_AND_ISOLEUCINE_DEGRADATION	39	0.41820076	1516218	0.028282829	0.13300587	0.843	Aldh1b1;Acaa2;Ehhadh;Acat2;Aldh9a1;Hadh;Hmgcs2;Auh;Aldh3a2;Mccc1;Hadha;Hmgcs1	Kegg
KEGG_BETA_ALANINE_METABOLISM	18	0.5268364	15148765	0.03529412	0.12695116	0.844	Aldh1b1;Ehhadh;Aldh9a1;Aldh3a2;Hadha;Mlycd;Dpyd;Cndp1	Kegg
KEGG_PENTOSE_PHOSPHATE_PATHWAY	21	0.49135828	15011805	0.03353057	0.13253997	0.867	Fbp2;Aldob;Dera;H6pd;Fbp1;Taldo1;Prps2	Kegg
KEGG_HISTIDINE_METABOLISM	22	0.4846854	14862986	0.039033458	0.14203659	0.907	Maoa;Aldh1b1;Aldh9a1;Aldh1a3;Aldh3a2;Aspa;Cndp1;Ddc;Maob	Kegg
KEGG_ENDOCYTOSIS	140	0.33351117	1486068	0.015350877	0.1357529	0.907	Epn1;Igf1r;Hspa8;Tsg101;Pdcd6ip;Arfgap3;Clta;Sh3kbp1;Dnm2;Il2rb;Erbb3;Sh3glb1;Tfrc;Ap2m1;Rab4a;Eea1;Cblc;Rab11fip2;Arrb2;Kdr;Hgs;Grk6;Arf6;Vta1;Wwp1;Pdgfra;Epn2;Chmp6;Stam2;Cltc;Chmp2b;Smap1;Rab11fip5;Eps15;Pip5k1a;Ap2a2;Arfgap2;Chmp4c;Pip5k1c;Il2rg;Ldlr;Prkci	Kegg
KEGG_NEUROTROPHIN_SIGNALING_PATHWAY	94	0.34888703	14588038	0.017021276	0.15882647	0.945	Calm1;Gab1;Rps6ka1;Rps6ka4;Arhgdib;Ywhaz;Mapk8;Arhgdia;Map2k2;Akt3;Raf1;Mapkapk2;Braf;Irak3;Prkcd;Map2k5;Rela;Ripk2;Calm3;Nfkbie;Nfkbib;Kras;Ywhae;Rac1;Rapgef1;Nfkbia;Map2k7	Kegg
KEGG_BASE_EXCISION_REPAIR	28	0.43629032	1421056	0.059304703	0.19506179	0.969	Parp3;Apex1;Parp1;Ogg1;Lig3;Hmgb1;Mpg;Parp2;Pole2;Parp4;Apex2;Pole	Kegg
KEGG_VASOPRESSIN_REGULATED_WATER_REABSORPTION	36	0.40871048	14103127	0.05511811	0.20168664	0.98	Creb3;Dctn2;Creb3l3;Arhgdib;Aqp3;Arhgdia;Dctn4;Dctn6	Kegg
KEGG_GLYCOLYSIS_GLUCONEOGENESIS	44	0.3732921	1350776	0.08139535	0.28536412	0.997	Fbp2;Aldob;G6pc;Pck1;Aldh1b1;Aldh9a1;Aldh1a3;Akr1a1;Fbp1;Aldh3a2;Hk3	Kegg
KEGG_B_CELL_RECEPTOR_SIGNALING_PATHWAY	61	0.34709448	1348334	0.05479452	0.27951014	0.998	Rac2;Ppp3r1;Fos;Nfatc1;Vav3;Map2k2;Akt3;Raf1;Malt1;Ppp3ca;Rela;Bcl10;Nfkbie;Nfkbib;Chuk;Kras;Inpp5d;Rac1;Nfkbia	Kegg
KEGG_HEMATOPOIETIC_CELL_LINEAGE	40	0.38117802	13450698	0.08453608	0.27489975	0.998	Cd2;Mme;Cd37;Itga4;Cd3e;Cd3d;Tfrc;Il3ra;Il7r;Cd3g;Anpep	Kegg
KEGG_SPLICEOSOME	115	0.30765224	13436301	0.040983606	0.26767063	0.998	Ddx5;Cherp;Hspa8;Rbm25;Srsf10;Snw1;Hnrnpa1;Srsf4;Slu7;Srsf5;Ddx42;Hnrnpm;Cdc5l;Sf3a2;Cdc40;Sf3b4;Prpf6;Syf2;Pqbp1;Dhx8;Puf60;Plrg1;Prpf8;Bcas2;Sf3b3;Crnkl1;Tcerg1;Thoc1;Nhp2l1;Srsf6;Eif4a3;Snrpb;Snrnp70;Lsm5;Ddx46;U2af1;Aqr;Rbm22;Ppil1;Sf3a3;Smndc1	Kegg
KEGG_ARGININE_AND_PROLINE_METABOLISM	40	0.3786635	1326761	0.08918406	0.28687677	0.999	Glud1;Lap3;Acy1;Maoa;Glul;Aldh1b1;Arg2;Aldh4a1;Aldh9a1;Aldh3a2;Gls;Nos2;Agmat;Arg1	Kegg
KEGG_CHEMOKINE_SIGNALING_PATHWAY	128	0.28575477	12511528	0.074074075	0.42713994	1	Ccl5;Cxcl16;Dock2;Rac2;Cxcr6;Ncf1;Gnai3;Ccl20;Vav3;Arrb2;Gnai2;Ccl4;Stat1;Cxcr3;Gnb5;Ccl3;Akt3;Xcl1;Raf1;Braf;Prkcd;Ccr2;Grk6;Gsk3a;Gng12;Rela;Cxcl13;Gng2;Nfkbib;Chuk;Kras;Was;Rac1;Cxcl11;Nfkbia;Plcb3	Kegg
KEGG_PHOSPHATIDYLINOSITOL_SIGNALING_SYSTEM	62	0.3277143	1239606	0.1399177	0.43995345	1	Inpp1;Calm1;Pip4k2c;Dgkq;Itpr2;Synj1;Cdipt;Pik3c3;Inpp5j;Calm3;Inpp5d;Inpp5k;Inpp4b;Inpp5b;Plcb3;Pip5k1a;Pip5k1c;Impa1;Dgke	Kegg
KEGG_TOLL_LIKE_RECEPTOR_SIGNALING_PATHWAY	71	0.31069192	12377479	0.13278009	0.43121234	1	Ccl5;Tbk1;Fos;Mapk8;Ccl4;Stat1;Map2k2;Ccl3;Akt3;Casp8;Rela;Ikbke;Chuk;Map3k8;Tlr2;Rac1;Cxcl11;Nfkbia;Map2k7;Tab1;Cxcl10	Kegg
KEGG_STARCH_AND_SUCROSE_METABOLISM	22	0.39533618	12308311	0.20416667	0.4354497	1	G6pc;Treh;Ugdh;Mgam;Hk3	Kegg
KEGG_INOSITOL_PHOSPHATE_METABOLISM	48	0.33410016	12117941	0.16865079	0.4695092	1	Minpp1;Inpp1;Pip4k2c;Synj1;Cdipt;Pik3c3;Inpp5j;Ipmk;Inpp5k;Inpp4b;Inpp5b;Plcb3;Pip5k1a;Pip5k1c;Impa1;Pikfyve;Aldh6a1;Pik3c2a;Pip4k2a;Ocrl	Kegg
KEGG_LONG_TERM_POTENTIATION	46	0.3290654	12097101	0.18571429	0.46221915	1	Calm1;Ppp3r1;Rps6ka1;Itpr2;Map2k2;Raf1;Ppp3ca;Braf;Calm3;Kras	Kegg
KEGG_BUTANOATE_METABOLISM	26	0.3703116	11891385	0.20658135	0.49868032	1	Aldh1b1;Ehhadh;Acat2;Aldh9a1;Hadh;Hmgcs2;Aldh3a2;Hadha;Hmgcs1	Kegg
KEGG_BIOSYNTHESIS_OF_UNSATURATED_FATTY_ACIDS	16	0.4163296	11696702	0.26844263	0.53412837	1	Acot2;Acox1;Baat;Hadha;Pecr;Acot1	Kegg
KEGG_INSULIN_SIGNALING_PATHWAY	107	0.2699286	11610757	0.19117647	0.54508483	1	Fbp2;G6pc;Calm1;Pck1;Srebf1;Mapk8;Cblc;Ptpn1;Map2k2;Fbp1;Akt3;Raf1;Hk3;Braf;Mknk2;Phka2;Calm3;Rheb;Kras;Pck2;Tsc1;Inpp5d;Inpp5k;Rapgef1;Prkag2;Mknk1;Eif4e;Rps6kb1;Prkci;Pdpk1;Foxo1;Prkag1;Eif4ebp1;Mapk3;Insr;Exoc7;Phkg2	Kegg
KEGG_ALANINE_ASPARTATE_AND_GLUTAMATE_METABOLISM	23	0.37216717	1155298	0.26612905	0.54708076	1	Glud1;Gpt;Glul;Aldh4a1;Gls	Kegg
KEGG_HOMOLOGOUS_RECOMBINATION	22	0.37493	11376905	0.29622266	0.58118165	1	Mre11a;Rad51d;Blm;Rpa2;Rad50;Rad54l;Eme1	Kegg
KEGG_TIGHT_JUNCTION	97	0.27025047	11374968	0.2	0.5681952	1	Cldn2;Vapa;Tjap1;Ocln;Cldn7;Gnai3;Prkcq;Cldn3;Ctnna1;Gnai2;Akt3;Ash1l;Llgl2;Prkcd;Myl12b;Tjp2;Ppp2r2d;Sympk;F11r	Kegg
KEGG_OOCYTE_MEIOSIS	83	0.2753654	11286254	0.2364341	0.5800077	1	Calm1;Igf1r;Ppp3r1;Rps6ka1;Mad2l2;Itpr2;Smc3;Ywhaz;Anapc2;Anapc7;Ppp3ca;Calm3;Cdk1;Anapc4;Ppp2r1a;Ywhae;Smc1a	Kegg
KEGG_PROGESTERONE_MEDIATED_OOCYTE_MATURATION	66	0.28352106	11106125	0.26857144	0.6155196	1	Igf1r;Rps6ka1;Gnai3;Mad2l2;Mapk8;Anapc2;Anapc7;Gnai2;Akt3;Raf1;Braf;Cdk1;Anapc4;Kras	Kegg
KEGG_LEISHMANIA_INFECTION	42	0.3053815	10900623	0.35232067	0.66259545	1	Itga4;Ncf1;Fos;Itgb2;Stat1;Nos2;Ifngr1;Rela;Nfkbib;Tlr2;Nfkbia;Itgam;Tab1	Kegg
KEGG_FC_GAMMA_R_MEDIATED_PHAGOCYTOSIS	74	0.26860052	1045396	0.35670102	0.78920037	1	Ptprc;Dock2;Rac2;Lat;Cfl1;Ncf1;Arpc2;Dnm2;Vav3;Akt3;Raf1;Prkcd;Wasf2;Arf6;Was;Inpp5d;Rac1;Pip5k1a;Pip5k1c;Rps6kb1;Arpc5;Mapk3;Pikfyve;Asap1;Pla2g6	Kegg
KEGG_PANCREATIC_CANCER	61	0.26486063	10265443	0.38723403	0.8328276	1	Rac2;Erbb2;Mapk8;Stat1;Akt3;Raf1;Braf;Rela;Casp9;Chuk;Kras;Rac1;Smad4;E2f3;Tgfbr2;Mapk3;Jak1;Rac3;Egfr;Araf;Nfkb1	Kegg
KEGG_ADHERENS_JUNCTION	60	0.26150742	10160781	0.43326488	0.85069025	1	Rac2;Igf1r;Erbb2;Baiap2;Ctnna1;Ptpn1;Wasf2;Was;Rac1;Csnk2a2;Smad4;Ptprb;Pard3;Tgfbr2;Mapk3;Insr;Tjp1;Csnk2b;Rac3;Egfr;Ctnnd1;Iqgap1;Mapk1;Rhoa;Actb	Kegg
KEGG_APOPTOSIS	70	0.25989896	10155727	0.43333334	0.83525676	1	Capn1;Ppp3r1;Dffa;Birc2;Fas;Il3ra;Endog;Akt3;Ppp3ca;Irak3;Traf2;Casp8;Rela;Casp9;Csf2rb;Chuk	Kegg
KEGG_PROPANOATE_METABOLISM	27	0.30039823	0.97657734	0.5020161	0.9486538	1	Aldh1b1;Ehhadh;Acat2;Aldh9a1;Aldh3a2;Hadha;Suclg2;Mlycd	Kegg
KEGG_SNARE_INTERACTIONS_IN_VESICULAR_TRANSPORT	27	0.30047324	0.967565	0.47440946	0.95984024	1	Stx18;Gosr1;Snap47;Stx6;Stx12;Vamp3;Snap25;Gosr2;Bnip1;Vti1a;Stx16;Use1	Kegg
KEGG_COLORECTAL_CANCER	53	0.2605816	0.9661042	0.48502994	0.94584477	1	Rac2;Fos;Mlh1;Mapk8;Akt3;Raf1;Braf;Msh2;Casp9;Kras;Rac1;Msh3;Apc;Smad4;Axin1;Tgfbr2;Mapk3	Kegg
KEGG_RIG_I_LIKE_RECEPTOR_SIGNALING_PATHWAY	44	0.27174044	0.9650383	0.49593496	0.93175876	1	Ddx58;Tbk1;Mapk8;Otud5;Traf2;Casp8;Rela;Ikbke;Nfkbib;Chuk;Nfkbia;Cxcl10	Kegg
KEGG_REGULATION_OF_ACTIN_CYTOSKELETON	151	0.21427794	0.9583698	0.56210524	0.9365313	1	Ezr;Itgb7;Rac2;Cfl1;Itga4;Itgb4;Pip4k2c;Arpc2;Baiap2;Itgal;Itgb2;Brk1;Pfn1;Vav3;Arhgef1;Map2k2;Raf1;Braf;Itgb5;Myl12b;Wasf2;Gng12;Pdgfra;Diaph2;Kras;Msn;Itga3;Was;Rac1;Rras;Itgam;Pip5k1a;Pip5k1c;Apc;Pxn	Kegg
KEGG_THYROID_CANCER	23	0.3095612	0.9582032	0.49520153	0.9200241	1	Tfg;Map2k2;Braf;Kras;Tpr;Rxra	Kegg
KEGG_NOD_LIKE_RECEPTOR_SIGNALING_PATHWAY	45	0.26776356	0.9576539	0.52917504	0.9055319	1	Ccl5;Birc2;Tnfaip3;Mapk8;Casp8;Rela;Ripk2;Pstpip1;Nfkbib;Chuk;Nfkbia;Tab1	Kegg
KEGG_DRUG_METABOLISM_CYTOCHROME_P450	27	0.2914417	0.95446956	0.5125725	0.8996858	1	Mgst3;Maoa;Aldh1a3;Gsta4;Fmo2;Mgst1;Gsta3;Gsta1;Fmo4;Maob	Kegg
KEGG_NUCLEOTIDE_EXCISION_REPAIR	42	0.26770714	0.954468	0.5247934	0.8841739	1	Ercc4;Ercc1;Ercc5;Rad23b;Xpc;Rpa2;Rfc5;Ercc3;Ccnh;Pole2;Rfc2;Xpa;Pole;Mnat1;Ercc2;Cul4b;Cul4a	Kegg
KEGG_CHRONIC_MYELOID_LEUKEMIA	64	0.24257047	0.94658643	0.5731707	0.89232445	1	Cblc;Map2k2;Bcr;Akt3;Raf1;Braf;Rela;Chuk;Kras;Nfkbia;Smad4;E2f3;Cdkn1a;Tgfbr2;Mapk3;Araf;Nfkb1;Mapk1;Cblb;Cbl;Stat5a;Stat5b;Ctbp2;Ikbkb;Hdac1;Grb2;Nras;Cdkn1b;Pik3r5	Kegg
KEGG_GLIOMA	50	0.25140414	0.93793213	0.57403654	0.9042199	1	Calm1;Igf1r;Map2k2;Akt3;Raf1;Braf;Calm3;Pdgfra;Kras	Kegg
KEGG_ERBB_SIGNALING_PATHWAY	68	0.23411861	0.92641896	0.5942308	0.92539036	1	Gab1;Erbb2;Erbb3;Mapk8;Cblc;Map2k2;Areg;Akt3;Raf1;Braf;Nrg1;Kras;Map2k7;Ereg;Rps6kb1;Btc;Cdkn1a;Eif4ebp1;Mapk3	Kegg
KEGG_TGF_BETA_SIGNALING_PATHWAY	63	0.2357334	0.9241976	0.6076923	0.9171015	1	Id2;Bmp8b;Rbl1;Thbs2;Rbl2;Fst;Bmp2;E2f5;Ppp2r1a;Zfyve9;Smad5;Acvr2b;Rps6kb1;Smad4;Acvr1c	Kegg
KEGG_NON_SMALL_CELL_LUNG_CANCER	46	0.25287506	0.91582566	0.5972222	0.92789793	1	Erbb2;Map2k2;Akt3;Raf1;Braf;Casp9;Kras;Rassf5;Rxra;E2f3;Pdpk1;Mapk3;Egfr;Araf	Kegg
KEGG_DORSO_VENTRAL_AXIS_FORMATION	15	0.33989978	0.91508627	0.58653843	0.91521996	1	Kras;Mapk3;Egfr;Notch4;Mapk1;Spire2;Etv6;Grb2	Kegg
KEGG_MISMATCH_REPAIR	21	0.31040698	0.91465455	0.583501	0.90241694	1	Mlh1;Msh2;Msh3;Rpa2;Rfc5	Kegg
KEGG_PURINE_METABOLISM	113	0.20884033	0.9004562	0.6863544	0.9295767	1	Papss2;Papss1;Pde7a;Adk;Gucy2c;Entpd5;Nudt9;Polr3g;Gda;Polr3a;Aprt;Polr1c;Paics;Entpd1;Prps2;Nt5c;Polr3h;Rrm2;Enpp1;Gmps;Polr2i;Nt5e;Gart;Rrm1;Enpp3;Rrm2b;Pole2;Polr2e;Adsl;Pole;Nt5c2;Pde4b;Polr2b;Prps1;Polr2l;Pnpt1;Adssl1;Adcy5	Kegg
KEGG_VEGF_SIGNALING_PATHWAY	58	0.22918484	0.88287896	0.6831276	0.962989	1	Rac2;Ppp3r1;Sh2d2a;Nfatc1;Map2k2;Akt3;Raf1;Ppp3ca;Mapkapk2;Kdr;Casp9;Pla2g12b;Kras;Rac1;Pla2g3;Pxn	Kegg
KEGG_CITRATE_CYCLE_TCA_CYCLE	26	0.27497268	0.88135296	0.6464844	0.9525027	1	Idh1;Aco1;Pck1	Kegg
KEGG_HEDGEHOG_SIGNALING_PATHWAY	28	0.27012765	0.87629056	0.6574803	0.9517229	1	Bmp8b;Ihh;Csnk1d;Bmp2;Csnk1g2;Csnk1g3;Csnk1g1;Bmp7	Kegg
KEGG_AXON_GUIDANCE	81	0.2109743	0.8445135	0.76829267	1	1	Sema3c;Rac2;Ppp3r1;Cfl1;Gnai3;Rhod;Ngef;Nfatc1;Gnai2;Ppp3ca;Sema6a;Ntn4;Kras;Unc5b;Rac1;Fes;Sema4g;Slit2;Epha1;Nfatc3;Rasa1;Ephb4;Mapk3	Kegg
KEGG_ARRHYTHMOGENIC_RIGHT_VENTRICULAR_CARDIOMYOPATHY_ARVC	40	0.24381588	0.8408301	0.774	1	1	Itgb7;Lmna;Itga4;Itgb4;Ctnna1;Itgb5;Pkp2	Kegg
KEGG_ENDOMETRIAL_CANCER	43	0.23778352	0.84056956	0.7306122	0.99836975	1	Erbb2;Mlh1;Ctnna1;Map2k2;Akt3;Raf1;Braf;Casp9;Kras	Kegg
KEGG_FC_EPSILON_RI_SIGNALING_PATHWAY	59	0.2204055	0.8347293	0.7645875	0.99736756	1	Rac2;Lat;Mapk8;Vav3;Map2k2;Akt3;Raf1;Prkcd;Pla2g12b;Kras;Lcp2;Inpp5d;Rac1;Map2k7;Pla2g3	Kegg
KEGG_BLADDER_CANCER	32	0.24385606	0.82213557	0.74038464	1	1	Erbb2;Map2k2;Raf1;Braf;Dapk3;Kras;Mmp2;E2f3;Cdkn1a;Mapk3;Egfr;Araf	Kegg
KEGG_PROSTATE_CANCER	74	0.20508763	0.8216227	0.82696176	0.9986096	1	Igf1r;Creb3;Erbb2;Creb3l3;Map2k2;Akt3;Raf1;Braf;Rela;Casp9;Pdgfra;Chuk;Kras	Kegg
KEGG_MELANOGENESIS	58	0.21300909	0.81721556	0.79253113	0.995007	1	Calm1;Creb3;Gnai3;Creb3l3;Gnai2;Map2k2;Raf1	Kegg
KEGG_PYRIMIDINE_METABOLISM	82	0.20115152	0.8137213	0.83235866	0.98910826	1	Tk1;Entpd5;Cmpk2;Polr3g;Polr3a;Polr1c;Cmpk1;Entpd1;Dpyd;Nt5c;Polr3h;Rrm2;Ctps2;Umps;Polr2i;Nt5e;Rrm1;Dut;Rrm2b;Pole2;Polr2e;Pole;Ak3;Nt5c2;Ctps;Polr2b;Polr2l;Pnpt1	Kegg
KEGG_CELL_CYCLE	114	0.19164653	0.8130011	0.884	0.9776609	1	Ccnd2;Rbl1;Mad2l2;Smc3;Ywhaz;Anapc2;Rbl2;Anapc7;Mcm6;Cdkn1c;Prkdc;Cdk1;Anapc4;E2f5;Ywhae;Smc1a;Orc3;Fzr1;Smad4;E2f3;Ccnb1;Ccnh;Cdkn1a;Cdc27	Kegg
KEGG_PRION_DISEASES	25	0.25435716	0.8042479	0.7480315	0.9817372	1	Ccl5;Prnp;Map2k2	Kegg
KEGG_JAK_STAT_SIGNALING_PATHWAY	79	0.1995762	0.80364156	0.8611111	0.97050637	1	Ccnd2;Stat6;Il2rb;Il3ra;Cblc;Il7r;Stat1;Tyk2;Akt3;Lepr;Ifngr1;Csf2rb;Pias1;Stam2;Spred1;Il21r;Irf9;Il2rg	Kegg
KEGG_PATHOGENIC_ESCHERICHIA_COLI_INFECTION	44	0.22209315	0.799189	0.8222656	0.9657722	1	Ezr;Ocln;Arpc2;Ywhaz	Kegg
KEGG_RNA_DEGRADATION	53	0.21110988	0.78198165	0.8308977	0.9837044	1	Cnot1;Xrn2;Exosc5;Xrn1;Skiv2l;Exosc9;Cnot2;Exosc4;Papd7;Lsm5;Zcchc7;Lsm1;Cnot10;Edc3;Hspa9;Dis3;Exosc10;Pnpt1;C1d;Ddx6	Kegg
KEGG_UBIQUITIN_MEDIATED_PROTEOLYSIS	120	0.18041207	0.7729191	0.93037975	0.9860301	1	Birc2;Ppil2;Trip12;Cblc;Anapc2;Anapc7;Uba2;Ube2a;Syvn1;Cul7;Sae1;Wwp2;Ubr5;Wwp1;Anapc4;Pias1;Ube2d1;Ube2j2;Herc3;Ube2e3;Rchy1;Fzr1;Ube2l6;Ube2z;Uba1;Ube2e2;Ube2q2;Cdc27;Itch;Pias3;Pias2;Ube2i;Stub1;Birc6;Uba3;Cul5;Huwe1;Ube3b;Anapc1;Cul4b;Cblb;Cul4a;Cbl;Pias4	Kegg
KEGG_ACUTE_MYELOID_LEUKEMIA	49	0.20297182	0.74514365	0.8997996	1	1	Zbtb16;Map2k2;Akt3;Raf1;Braf;Rela;Chuk;Kras	Kegg
KEGG_DNA_REPLICATION	34	0.21994181	0.73942566	0.87474746	1	1	Mcm6;Dna2;Rpa2;Rfc5;Rnaseh2b;Pole2;Rfc2;Pole	Kegg
KEGG_GAP_JUNCTION	60	0.18757418	0.7343141	0.925636	1	1	Gnai3;Itpr2;Prkg2;Gnai2;Map2k2;Raf1;Map2k5;Csnk1d;Cdk1;Pdgfra;Kras	Kegg
KEGG_SMALL_CELL_LUNG_CANCER	70	0.17795795	0.71764654	0.9377682	1	1	Lamb3;Birc2;Akt3;Nos2;Traf2;Rela;Casp9;Lamc2;Pias1;Chuk;Itga3;Nfkbia;Rxra	Kegg
KEGG_MTOR_SIGNALING_PATHWAY	43	0.19671766	0.71100235	0.92543024	1	1	Rps6ka1;Eif4b;Akt3;Braf;Rheb;Tsc1;Eif4e;Rps6kb1;Pdpk1;Eif4ebp1;Rps6ka3;Mapk3	Kegg
KEGG_GLYCINE_SERINE_AND_THREONINE_METABOLISM	19	0.2422305	0.71097624	0.8695652	0.99208695	1	Maoa;Cbs;Phgdh;Maob;Psat1	Kegg
KEGG_SPHINGOLIPID_METABOLISM	31	0.20511958	0.67596835	0.9271255	1	1	Degs2;Neu1;Asah1	Kegg
KEGG_TYROSINE_METABOLISM	22	0.21999183	0.6759197	0.9051383	0.9975237	1	Maoa;Aldh1a3	Kegg
KEGG_BASAL_TRANSCRIPTION_FACTORS	30	0.20173088	0.6627514	0.934	0.9957394	1	Gtf2a1;Taf11;Gtf2e2;Gtf2b;Taf4b;Taf7;Gtf2ird1;Tbp;Gtf2f2	Kegg
KEGG_RNA_POLYMERASE	25	0.20602345	0.6478223	0.94280076	0.99321884	1	Polr3g;Polr3a;Polr1c;Polr3h;Polr2i;Polr2e;Polr2b;Polr2l	Kegg
KEGG_NOTCH_SIGNALING_PATHWAY	35	0.16650091	0.5655837	0.9980806	1	1	Dtx1;Snw1;Ncstn;Dvl2;Psen2;Dtx2;Notch4;Psenen;Ctbp2;Dll1;Dtx3l;Hdac1	Kegg
KEGG_AMINOACYL_TRNA_BIOSYNTHESIS	40	0.15877077	0.55347776	0.9919517	1	1	Iars2;Qars;Wars2;Sepsecs;Aars2;Eprs;Gars;Vars;Nars2;Wars;Rars;Vars2;Kars;Rars2;Dars2;Sars	Kegg
KEGG_PROTEASOME	41	0.11082763	0.39408052	1	0.9998252	1	Psmd4;Psmd1;Psmb8;Psmd8;Psmc1;Psmc3;Psme1;Psmd6;Psma6;Psme3;Psmd11	Kegg
KEGG_OXIDATIVE_PHOSPHORYLATION	95	-0.7268568	-29714627	0	0	0	Cyc1;Ndufa6;Cox4i1;Cox5a;Uqcrfs1;Cox17;Ndufs7;Atp6v0a1;Cox6a1;Atp5g2;Ndufs1;Atp5l;Atp5h;Ndufa7;Cox7b;Ndufs6;Sdha;Atp6v0b;Ndufa11;Atp6v0e2;Sdhb;Uqcrq;Cox5b;Ndufa8;Ndufb5;Ndufb7;Lhpp;Ndufs2;Uqcrb;Uqcrh;Ndufc2;Cox7c;Ndufb8;Ndufb10;Ndufs8;Uqcr10;Ndufv2;Cox6b1;Ndufv3;Cox8a;Ndufb6;Ndufb4;Atp5j;Ndufs5;Cox7a2;Ndufa2;Ndufab1;Cox7a1;Ndufb9;Ndufs4;Uqcr11;Atp5j2;Cox6c;Atp5e;Ndufa3;Ndufc1;Ndufa5;Ndufa1;Ndufb2	Kegg
KEGG_PARKINSONS_DISEASE	94	-0.6745588	-27816508	0	0	0	Ndufa9;Sdhc;Atp5f1;Ndufa10;Ube2l3;Cyc1;Ndufa6;Apaf1;Cox4i1;Sept5;Cox5a;Ppid;Uqcrfs1;Ndufs7;Cox6a1;Atp5g2;Ndufs1;Atp5h;Ndufa7;Cox7b;Ndufs6;Sdha;Casp3;Sdhb;Uqcrq;Cox5b;Ndufa8;Ndufb5;Ndufb7;Ndufs2;Uqcrb;Uqcrh;Ndufc2;Cox7c;Ndufb8;Ndufb10;Ndufs8;Uqcr10;Ndufv2;Cox6b1;Ndufv3;Cox8a;Ndufb6;Ndufb4;Atp5j;Ndufs5;Cox7a2;Ndufa2;Ndufab1;Cox7a1;Ndufb9;Ndufs4;Uqcr11;Vdac3;Cox6c;Cycs;Atp5e;Ndufa3;Ndufc1;Ndufa5;Ndu…	Kegg
KEGG_ALZHEIMERS_DISEASE	127	-0.60498893	-2643729	0	0	0	Ndufa9;Sdhc;Aph1a;Atp5f1;Ndufa10;Gnaq;Psen1;Cyc1;Chp2;Ndufa6;Atp2a3;Apaf1;Cox4i1;Cox5a;Uqcrfs1;Capn2;Itpr3;Fadd;Ndufs7;Cox6a1;Atp5g2;Ndufs1;Bace1;Lpl;Atp5h;Ndufa7;Cox7b;Ndufs6;Sdha;Adam10;Casp3;Sdhb;Uqcrq;Cox5b;Ndufa8;Ndufb5;Ndufb7;Ndufs2;Uqcrb;Uqcrh;Ndufc2;Cox7c;Ndufb8;Ndufb10;Ndufs8;Uqcr10;Ndufv2;Cox6b1;Ndufv3;Cox8a;Ndufb6;Ndufb4;Atp5j;Ndufs5;Cox7a2;Ndufa2;Ndufab1;Cox7a1;Ndufb9;Ndufs4;Uqcr11;Co…	Kegg
KEGG_CARDIAC_MUSCLE_CONTRACTION	37	-0.7401806	-25792108	0	0	0	Cyc1;Cox4i1;Cox5a;Uqcrfs1;Cox6a1;Atp1a2;Cox7b;Uqcrq;Cox5b;Uqcrb;Uqcrh;Cox7c;Uqcr10;Cox6b1;Tpm1;Cox8a;Cox7a2;Cox7a1;Actc1;Uqcr11;Cox6c;Tpm2	Kegg
KEGG_HUNTINGTONS_DISEASE	140	-0.5796738	-2538911	0	0	0	Dnal4;Crebbp;Ndufa9;Sdhc;Atp5f1;Polr2c;Ndufa10;Gnaq;Cyc1;Gpx1;Ndufa6;Polr2j;Apaf1;Cox4i1;Cox5a;Ppid;Uqcrfs1;Ndufs7;Creb3l2;Cox6a1;Atp5g2;Ndufs1;Creb3l1;Atp5h;Ndufa7;Cox7b;Ndufs6;Sdha;Cltb;Casp3;Sdhb;Uqcrq;Cox5b;Ndufa8;Ndufb5;Ndufb7;Ndufs2;Uqcrb;Uqcrh;Ndufc2;Cox7c;Ndufb8;Ndufb10;Ndufs8;Uqcr10;Ndufv2;Cox6b1;Tgm2;Ndufv3;Cox8a;Ndufb6;Ndufb4;Atp5j;Ndufs5;Cox7a2;Ndufa2;Ndufab1;Cox7a1;Ndufb9;Ndufs4;Uqcr…	Kegg
KEGG_COMPLEMENT_AND_COAGULATION_CASCADES	28	-0.53556883	-17224277	0.00814664	0.042754162	0.312	Cfb;C4b;Pros1;Thbd;C3;Proc;Tfpi;C6;Serping1;Cfd;C2;Cd55	Kegg
KEGG_ECM_RECEPTOR_INTERACTION	55	-0.43839863	-1633534	0.0018903592	0.07804279	0.542	Thbs3;Hspg2;Itga9;Itgb6;Col4a2;Col6a2;Fn1;Col4a1;Spp1;Col5a2;Cd47;Col6a1;Col1a2;Col1a1;Col3a1	Kegg
KEGG_VASCULAR_SMOOTH_MUSCLE_CONTRACTION	72	-0.39146492	-154436	0.001980198	0.14204109	0.802	Ppp1cb;Prkca;Ramp1;Gucy1b3;Pla2g4a;Gnaq;Myl6;Ppp1r12b;Itpr3;Ramp2;Myh11;Adcy4;Gna12;Pla2g5;Cald1;Kcnmb1;Ppp1r14a;Acta2;Mylk;Pla2g2f;Pla2g2a;Myl9;Actg2	Kegg
KEGG_NICOTINATE_AND_NICOTINAMIDE_METABOLISM	17	-0.5349804	-15294563	0.043763675	0.14112487	0.835	Bst1;Pnp;Nudt12;Nmnat1;Nadk;Cd38	Kegg
KEGG_ARACHIDONIC_ACID_METABOLISM	32	-0.45786548	-15206336	0.029239766	0.135939	0.849	Pla2g12a;Ptges2;Ltc4s;Ggt6;Ptgs1;Ggt5;Ptges;Pla2g4a;Cyp2e1;Gpx1;Pla2g5;Gpx7;Cyp2u1;Pla2g2f;Pla2g2a;Gpx2	Kegg
KEGG_NEUROACTIVE_LIGAND_RECEPTOR_INTERACTION	45	-0.4267584	-15005006	0.035785288	0.14296687	0.887	Vipr1;Calcrl;Galr2;Thra;Hrh1;Tspo;S1pr3;P2rx7;P2ry6;Gpr35;Cysltr1;Tbxa2r;P2ry1;Gzma;Ptger3;P2rx4;Ltb4r2;Prlr	Kegg
KEGG_FOCAL_ADHESION	151	-0.32410663	-14394135	0.011583012	0.19750318	0.961	Thbs3;Parva;Itga9;Itgb6;Ccnd3;Col4a2;Jun;Col6a2;Fn1;Col4a1;Met;Cav3;Vegfb;Spp1;Col5a2;Hras;Pdgfc;Igf1;Flna;Col6a1;Mylk;Elk1;Myl9;Col1a2;Col1a1;Col3a1	Kegg
KEGG_SYSTEMIC_LUPUS_ERYTHEMATOSUS	39	-0.41377825	-14126498	0.055855855	0.21698183	0.977	Actn1;C4b;H2afx;Fcgr2b;C3;Actn2;H2afz;H2afj;Hist1h4i;Cd86;C6;Hist3h2a;Snrpd3;C2	Kegg
KEGG_ETHER_LIPID_METABOLISM	23	-0.4500379	-13864986	0.093812376	0.24027608	0.989	Lpcat4;Pla2g4a;Chpt1;Pafah1b3;Pla2g5;Pld1;Pla2g2f;Pla2g2a	Kegg
KEGG_PROTEIN_EXPORT	22	-0.45658368	-1366548	0.10172745	0.25059578	0.996	Sec61b;Immp1l;Srprb;Srp19;Srp14;Spcs2;Srp9;Spcs1;Spcs3;Sec11c	Kegg
KEGG_TYPE_II_DIABETES_MELLITUS	28	-0.42395	-13462341	0.108986616	0.265655	0.998	Slc2a4;Socs2;Adipoq;Hk2;Socs3	Kegg
KEGG_GLYCEROPHOSPHOLIPID_METABOLISM	55	-0.3589631	-13441962	0.067567565	0.25295502	0.999	Cds1;Lpgat1;Dgkz;Pla2g12a;Taz;Dgkb;Lpcat4;Pla2g4a;Gpd1l;Pemt;Chpt1;Lpcat3;Pla2g5;Dgkd;Pld1;Pgs1;Agpat4;Pla2g2f;Gpd2;Pla2g2a	Kegg
KEGG_GALACTOSE_METABOLISM	21	-0.44066244	-13340033	0.11485148	0.25355595	1	Galk2;Pfkp;Gale;Pfkl;Hk2;B4galt1	Kegg
KEGG_DILATED_CARDIOMYOPATHY	47	-0.35221574	-12803884	0.1362764	0.32791993	1	Pln;Adcy4;Itga9;Itgb6;Tpm1;Igf1;Actc1;Tpm2;Des	Kegg
KEGG_VIBRIO_CHOLERAE_INFECTION	42	-0.3600268	-126519	0.15476191	0.33773634	1	Adcy9;Gnas;Atp6ap1;Atp6v1g1;Sec61b;Prkca;Atp6v1f;Actg1;Kdelr3;Plcg1;Atp6v0a1;Kcnq1;Atp6v0b;Atp6v0e2;Ero1l	Kegg
KEGG_VIRAL_MYOCARDITIS	33	-0.36725447	-12236236	0.172147	0.39991286	1	Abl2;Myh10;Actg1;Myh11;Cd86;Casp3;Cycs;Cd55	Kegg
KEGG_O_GLYCAN_BIOSYNTHESIS	17	-0.4288227	-1219628	0.23809524	0.38905707	1	Galnt5;Galnt3;Galnt4;Gcnt3;C1galt1c1;B4galt5;Galnt10	Kegg
KEGG_HYPERTROPHIC_CARDIOMYOPATHY_HCM	44	-0.33509013	-11717441	0.22879684	0.471288	1	Itga9;Itgb6;Tpm1;Igf1;Actc1;Tpm2;Des	Kegg
KEGG_AMINO_SUGAR_AND_NUCLEOTIDE_SUGAR_METABOLISM	39	-0.33538762	-11491383	0.23818526	0.5039086	1	Gmppa;Galk2;Fpgt;Cyb5r1;Gale;Gfpt1;Hk2;Gne;Gnpnat1	Kegg
KEGG_CALCIUM_SIGNALING_PATHWAY	78	-0.2854257	-11256359	0.23210831	0.5376471	1	Gnaq;Chp2;Bst1;Atp2a3;Ppid;Itpr3;Pde1b;Plcg1;P2rx7;Phkb;Pln;Adcy4;Cysltr1;Tbxa2r;Ptger3;P2rx4;Ltb4r2;Vdac3;Mylk;Cd38	Kegg
KEGG_GLYCEROLIPID_METABOLISM	30	-0.34684083	-11017133	0.34577602	0.57516044	1	Lpl;Mgll;Gk;Dgkd;Agpat4;Pnliprp2	Kegg
KEGG_GNRH_SIGNALING_PATHWAY	70	-0.27249798	-10738628	0.31886792	0.625956	1	Adcy4;Map2k3;Pla2g5;Jun;Hras;Pld1;Pla2g2f;Elk1;Pla2g2a	Kegg
KEGG_PYRUVATE_METABOLISM	32	-0.32279968	-10515698	0.39043826	0.6605002	1	Glo1;Acyp2;Hagh;Ldhb;Pdhb;Ldha;Acss1;Me1	Kegg
KEGG_RENAL_CELL_CARCINOMA	58	-0.28199902	-10461609	0.3687375	0.65191245	1	Hif1a;Slc2a1;Tceb1;Jun;Met;Vegfb;Hras;Egln3	Kegg
KEGG_REGULATION_OF_AUTOPHAGY	19	-0.34660095	-10231925	0.42975205	0.6918326	1	Atg3;Ulk3;Atg4d	Kegg
KEGG_MAPK_SIGNALING_PATHWAY	173	-0.21920018	-0.9911965	0.47188756	0.7519229	1	Chp2;Hspa1a;Map3k5;Gadd45a;Dusp8;Fgfr1;Ddit3;Ptprr;Nlk;Hspa1b;Map3k14;Tgfbr1;Flnc;Dusp1;Dusp5;Gna12;Il1r1;Fgf9;Map2k3;Hspb1;Pla2g5;Dusp6;Casp3;Jun;Stk3;Srf;Dusp10;Hras;Flna;Pla2g2f;Elk1;Pla2g2a	Kegg
KEGG_AMYOTROPHIC_LATERAL_SCLEROSIS_ALS	33	-0.29878414	-0.98235565	0.47058824	0.75137466	1	Bax;Bcl2l1;Bad;Rab5a;Bcl2;Tomm40;Mapk14;Tomm40l;Chp2;Gpx1;Apaf1;Map3k5;Map2k3;Casp3;Cycs	Kegg
KEGG_FRUCTOSE_AND_MANNOSE_METABOLISM	33	-0.28975967	-0.967466	0.501006	0.7686303	1	Tpi1;Gmppa;Mtmr2;Sord;Pfkp;Fpgt;Pfkl;Hk2;Pfkfb4	Kegg
KEGG_P53_SIGNALING_PATHWAY	56	-0.26544252	-0.96399075	0.5	0.7551961	1	Serpinb5;Ccnd3;Casp3;Ccng1;Steap3;Sfn;Igf1;Cycs	Kegg
KEGG_GLUTATHIONE_METABOLISM	42	-0.27405927	-0.94326997	0.5318275	0.78676933	1	Ggt6;Gstt2;Ggt5;Gpx1;Gsto1;Gstm4;Txndc12;Pgd;Gstm3;Gstm2;Gstt1;Gpx7;Gsr;Gpx2	Kegg
KEGG_LONG_TERM_DEPRESSION	48	-0.2617153	-0.94156134	0.55765593	0.76896554	1	Prkca;Gucy1b3;Ppp2r1b;Pla2g4a;Gnaq;Itpr3;Gnai1;Gna12;Pla2g5;Hras;Igf1;Pla2g2f;Pla2g2a	Kegg
KEGG_CYTOKINE_CYTOKINE_RECEPTOR_INTERACTION	109	-0.2195923	-0.9267102	0.65200764	0.78512645	1	Il7;Tnfrsf11a;Csf1;Ifngr2;Cx3cl1;Ccl2;Lifr;Tgfbr1;Ifnar1;Ccr5;Il1r1;Ccr1;Cx3cr1;Ccl11;Met;Vegfb;Tnfsf13b;Pdgfc;Tnfrsf11b;Ccl7;Ccl17;Ccl24;Prlr	Kegg
KEGG_DRUG_METABOLISM_OTHER_ENZYMES	18	-0.3126229	-0.911471	0.5708419	0.8009411	1	Uck1;Uck2;Upb1;Upp2;Cda	Kegg
KEGG_MELANOMA	44	-0.2538463	-0.9036793	0.630303	0.798489	1	Pten;Fgfr1;Cdh1;Fgf9;Met;Hras;Pdgfc;Igf1	Kegg
KEGG_EPITHELIAL_CELL_SIGNALING_IN_HELICOBACTER_PYLORI_INFECTION	53	-0.23610137	-0.8702983	0.69714284	0.8542621	1	Jam2;Atp6v1f;Mapk14;Jam3;Plcg1;Map3k14;Atp6v0a1;Atp6v0b;Adam10;Casp3;Atp6v0e2;Jun;Met	Kegg
KEGG_ALDOSTERONE_REGULATED_SODIUM_REABSORPTION	28	-0.27126697	-0.86652356	0.6496063	0.84132016	1	Atp1a2;Sfn;Nr3c2;Igf1	Kegg
KEGG_N_GLYCAN_BIOSYNTHESIS	41	-0.24257791	-0.86257994	0.68471956	0.82996786	1	Man1b1;Alg13;Ganab;Mgat3;Mgat4a;Alg10b;Mgat4b;Ddost;Alg3;Dad1;Mogs;Alg11;Dpm2;Fut8;Dpm3;Man1a2;B4galt1	Kegg
KEGG_CYSTEINE_AND_METHIONINE_METABOLISM	22	-0.29066297	-0.850692	0.65280664	0.8360349	1	Mpst;Enoph1;Cbs;Mat2b;Trdmt1;Ahcyl1	Kegg
KEGG_GLYCOSYLPHOSPHATIDYLINOSITOL_GPI_ANCHOR_BIOSYNTHESIS	22	-0.2795196	-0.8427738	0.69456065	0.8330068	1	Pigf;Pigh;Pigk;Pigu;Piga;Pigv;Pgap1;Dpm2;Pign;Pigp	Kegg
KEGG_PORPHYRIN_AND_CHLOROPHYLL_METABOLISM	21	-0.28393972	-0.8390333	0.686	0.82155085	1	Alas1;Cpox;Cp;Blvrb	Kegg
KEGG_INTESTINAL_IMMUNE_NETWORK_FOR_IGA_PRODUCTION	15	-0.30294383	-0.8212874	0.71489364	0.83555835	1	Itgb7;Itga4;Madcam1	Kegg
KEGG_METABOLISM_OF_XENOBIOTICS_BY_CYTOCHROME_P450	25	-0.25296143	-0.80066144	0.752495	0.8521444	1	Mgst2;Aldh3b1;Gstt2;Cyp2e1;Gsto1;Gstm4;Gstm3;Gstm2;Gstt1	Kegg
KEGG_PATHWAYS_IN_CANCER	231	-0.16913104	-0.7935545	0.9667969	0.8458726	1	Fadd;Plcg1;Fzd2;Tgfbr1;Slc2a1;Tceb1;Cdh1;Fgf9;Ppard;Dapk2;Stat3;Col4a2;Casp3;Jun;Fn1;Col4a1;Met;Vegfb;Cdkn2b;Hras;Pld1;Wnt3;Igf1;Cycs;Egln3	Kegg
KEGG_WNT_SIGNALING_PATHWAY	94	-0.18155113	-0.7414349	0.9389764	0.89945596	1	Prkca;Crebbp;Ppp2r1b;Psen1;Chp2;Fzd1;Cacybp;Porcn;Nlk;Fzd2;Ctnnbip1;Ppard;Daam1;Ccnd3;Jun;Wnt3;Mmp7	Kegg
KEGG_BASAL_CELL_CARCINOMA	23	-0.23283063	-0.7099525	0.874	0.9138461	1	Fzd7;Tcf7l1;Tcf7l2;Gsk3b;Ctnnb1;Bmp4;Fzd1;Fzd2;Wnt3	Kegg
