## Supplementary material for "Tissue-adapted Tregs harness inflammatory signals to promote intestinal repair from therapy-related injury": Table S3

### Sheet: T cells high_vs_T cells low
Pathway	PathwaySize	ES-Score	NES-Score	p-value	FDR	FWER	Genes	PathwayDB
HALLMARK_PEROXISOME	84	0.49769923	20469165	0	0	0	Dhcr24;Ephx2;Hsd17b11;Aldh1a1;Ttr;Idh1;Abcd3;Sema3c;Slc25a4;Hsd17b4;Abcc5;Slc27a2;Acox1;Pex13;Acsl5;Mvp;Pex14;Ehhadh;Pex11a;Hsd11b2;Ercc1;Aldh9a1;Cat;Cnbp;Atxn1;Msh2;Dhrs3;Mlycd;Bcl10	Hallmarks
HALLMARK_BILE_ACID_METABOLISM	83	0.499631	203456	0	0	0	Dhcr24;Ephx2;Cyp27a1;Gclm;Hsd17b11;Aldh1a1;Ttr;Idh1;Apoa1;Abcd3;Lck;Hsd17b4;Slc27a2;Abca1;Pex13;Acsl5;Hacl1;Pex11a;Soat2;Tfcp2l1;Aldh9a1;Cat;Pex16;Abcg8;Npc1;Crot;Nr1h4;Atxn1;Phyh;Bcar3;Mlycd	Hallmarks
HALLMARK_INTERFERON_ALPHA_RESPONSE	84	0.4449639	17894616	0.002020202	0.0049369265	0.013	Nub1;Txnip;Ddx60;Lap3;Lgals3bp;Sell;Fam46a;Parp12;Ccrl2;Mov10;Trafd1;Parp9;Tap1;Tmem140;Cmpk2;Epsti1;Gbp2;B2m;Ifi35;Casp8;Rsad2;Ripk2;Tdrd7;Psmb8;Ogfr;Plscr1;Rtp4;Cxcl11;Ifit3;Ncoa7;Cxcl10;Irf9;Lpar6;Irf1;Ly6e;Ube2l6	Hallmarks
HALLMARK_XENOBIOTIC_METABOLISM	148	0.39291358	17648175	0	0.005546883	0.019	Papss2;Cyp27a1;Abhd6;Pdk4;G6pc;Id2;Maoa;Enpep;Cndp2;Cbr1;Spint2;Idh1;Apoe;Pgrmc1;Ugdh;Ptgr1;Tmbim6;Acox2;Pdlim5;Slc6a6;Sar1b;Acox1;Arg2;Hacl1;March6;Leap2;Por;Gss;Fas;Entpd5;Aldh9a1;Tmem97;Cat;Fbp1;Npc1;Crot	Hallmarks
HALLMARK_ALLOGRAFT_REJECTION	139	0.38839394	17271441	0	0.007096611	0.03	Ccl5;Ctss;Ltb;Cd2;Ccnd2;Ptprc;Lck;Thy1;Cd3e;Igsf6;Cd247;Cd3d;Il2rb;Itgal;Itgb2;Fas;Tap1;Gcnt1;Tap2;Ccl4;Stat1;Cd3g;Cxcr3;Srgn;Icam1;Nos2;Ifngr1;Npm1;Ccr2;Gbp2;B2m;Traf2;Ripk2;Cxcl13;Eif5a;Map4k1;Bcl10;Irf8;Cd96;Il27ra;Ube2d1;Rps19;Tlr2;Lcp2;Was;Eif3a;Eif3d	Hallmarks
HALLMARK_FATTY_ACID_METABOLISM	134	0.36851585	1624735	0	0.02128535	0.1	Dhcr24;Hsd17b11;Aldh1a1;Maoa;Glul;Cbr1;Idh1;Ugdh;Acot2;Hsd17b4;Fabp2;Hpgd;Slc22a5;Alad;Hsd17b7;Cryz;Cpt1a;Acox1;Ptprg;Acsl5;Inmt;Acaa2;Ehhadh;Hsdl2;Eci1;Acat2;Aldh9a1;Hadh;Apex1;Hmgcs2;Auh;Aldh3a2;Reep6;Hmgcs1	Hallmarks
HALLMARK_TNFA_SIGNALING_VIA_NFKB	160	0.30709535	13912119	0.023758098	0.12677671	0.542	Ccl5;Dusp2;Lamb3;Id2;Sgk1;Atp2b1;Junb;Trib1;Ddx58;Mcl1;Pdlim5;Abca1;Fos;Birc2;Ccrl2;Tnfaip3;Ccl20;Olr1;Tap1;Sqstm1;Fut4;Il7r;Per1;Ccl4;Areg;Icam1;Klf2;Slc16a6;Ier5;Nfil3;Rela;Ripk2;Tiparp;Bmp2;Nfkbie;Nampt;Map3k8;Tlr2;Tnip1;Cxcl11;Cebpd;Nfkbia;Ptpre;Rcan1;Cxcl10;Klf4;Plek;Irf1;Eif1;Yrdc;Ldlr;Plk2	Hallmarks
HALLMARK_INTERFERON_GAMMA_RESPONSE	171	0.3023404	13807799	0.013392857	0.11950502	0.566	Ccl5;Txnip;Ddx60;Lap3;Slamf7;Lgals3bp;Cd274;Itgb7;Ddx58;Apol6;Parp12;Il2rb;Mvp;Tnfaip3;Trafd1;Fas;Tap1;Peli1;Cfh;Ptpn1;Stat1;Cmpk2;Xcl1;Epsti1;Icam1;Gpr18;B2m;Ifi35;Ifit1;Casp8;Rsad2;Ripk2;Nlrc5;Tdrd7;Vcam1;Irf8;Csf2rb;Psmb8;Nampt;Ogfr;Oas3;Rnf213;Lcp2;Plscr1;Rtp4;Cxcl11;Nfkbia;Ifit3;Cxcl10;Znfx1;Irf9;Irf1;Ly6e;Gbp6;Ube2l6	Hallmarks
HALLMARK_KRAS_SIGNALING_UP	154	0.29679668	1322616	0.025104603	0.17367595	0.739	Gpnmb;Angptl4;Tspan13;Ctss;Ccnd2;Id2;Cd37;Glrx;Dock2;Trib1;Plek2;Itgb2;Tnfaip3;Ccl20;Cfh;Il7r;Aldh1a3;Laptm5;Prkg2;Igfbp3;Crot;Nr1h4;Reln;Tor1aip2;Btbd3;Adam8;Map4k1;Ikzf1;Arg1;Ptbp2;Bmp2;Irf8;Psmb8	Hallmarks
HALLMARK_PI3K_AKT_MTOR_SIGNALING	90	0.32210448	13119687	0.06967213	0.16899526	0.764	Actr3;Lck;Tbk1;Cfl1;Rps6ka1;Itpr2;Ap2m1;Mapk8;Pfn1;Arhgdia;Them4;Vav3;Sqstm1;Sla;Raf1;Mknk2;Traf2;Trib3;Cdk1;Nfkbib;Cltc;Mapkap1;Rac1;Mknk1;Eif4e;Il2rg;Actr2;Prkag1;Cdkn1a;Rps6ka3;Pikfyve;Ywhab;Csnk2b;Ripk1;Camk4	Hallmarks
HALLMARK_ANDROGEN_RESPONSE	88	0.31690404	13088117	0.0499002	0.15741567	0.774	Dhcr24;Fkbp5;Sgk1;Ndrg1;Vapa;Tmem50a;Abcc4;Hpgd;Pdlim5;Pgm3;Gnai3;Sec24d;Xrcc5;Rab4a;Krt8;Aldh1a3;Krt19;Hmgcs1;Acsl3;B2m;Zmiz1;Mertk;Elk4;Pias1;Lman1;Stk39;Inpp4b;Herc3	Hallmarks
HALLMARK_E2F_TARGETS	184	0.2608916	12054763	0.084886126	0.3101442	0.966	Psip1;Ctcf;Mre11a;Tk1;Smc3;Tfrc;Mlh1;Nasp;Ipo7;Tmpo;Rad1;Mcm6;Msh2;Prkdc;Paics;Cdk1;Pnn;Anp32e;Nup153;Syncrip;Nup107;Aurkb;Rrm2;Smc1a;Rpa2;Lbr;Usp1;Gins1;Snrpb;Smc6;Hmgb3;Dut;Zw10;Rad50;Cdkn1a;Kif2c;Cdca3;Cenpm;Pop7;Rfc2;Pole;Chek1;Hnrnpd;Tbrg4;Pa2g4;Ctps;Ezh2;Prps1;Asf1a;Hells;Ran;Pan2;Orc2;Racgap1;Nap1l1;Mki67;Dnmt1;Ppm1d;Nop56	Hallmarks
HALLMARK_PROTEIN_SECRETION	93	0.27948612	11820567	0.16494845	0.33745205	0.985	Rer1;Tsg101;Arfgap3;Clta;Abca1;Sec24d;Ap2m1;Ap3b1;Dopey1;Cope;Copb2;Tom1l1;M6pr;Atp6v1h;Stx12;Scamp3;Vamp3;Cog2;Lman1;Cltc;Anp32e;Cln5;Gosr2;Zw10;Tpd52;Clcn3;Kif1b;Rps6ka3;Sec31a;Atp7a;Tmx1;Egfr;Copb1;Igf2r;Ocrl;Vps45;Krt18;Stx16;Golga4;Mapk1	Hallmarks
HALLMARK_HEDGEHOG_SIGNALING	22	0.39524838	11773634	0.2446602	0.32457379	0.987	Thy1;Vldlr;Ophn1;Rtn1;Ldb1;Rasa1;Scg2;Nrp1	Hallmarks
HALLMARK_HEME_METABOLISM	146	0.2570225	11484587	0.17219917	0.36718574	0.993	Mgst3;Gclm;Selenbp1;Gde1;Minpp1;Ucp2;Ctsb;Cdr2;Mpp1;Alad;Aqp3;Synj1;Slc11a2;Tfrc;Mark3;Ranbp10;Fbxo34;Fech;Fbxo7;Add1;Cat;Eif2ak1	Hallmarks
HALLMARK_CHOLESTEROL_HOMEOSTASIS	65	0.2948146	11470504	0.20662768	0.3475451	0.993	Cxcl16;S100a11;Hsd17b7;Lss;Acat2;Tmem97;Cbs;Antxr2;Hmgcs1;Lgals3;Nfil3;Trib3;Lgmn;Cpeb2;Nsdhl;Fabp5;Plscr1	Hallmarks
HALLMARK_REACTIVE_OXIGEN_SPECIES_PATHWAY	39	0.31601146	10928696	0.31013918	0.4656551	1	Pdlim1;Gclm;Glrx;Lsp1;Junb;Prnp;Cat	Hallmarks
HALLMARK_ESTROGEN_RESPONSE_LATE	153	0.24358103	10824716	0.25865582	0.46766588	1	Papss2;Dusp2;Tspan13;Fkbp5;Id2;Sgk1;S100a9;Ugdh;Slc9a3r1;Slc22a5;Slc27a2;Mocs2;Tob1;Acox2;Pdzk1;Fos;Ovol2;Scarb1;Hmgcs2;Areg;Aldh3a2;Llgl2;Krt19	Hallmarks
HALLMARK_MITOTIC_SPINDLE	180	0.22946097	10736853	0.29934925	0.46785054	1	Ezr;Dock2;Bcl2l11;Plekhg2;Kif3b;Pdlim5;Myo9b;Smc3;Arhgdia;Kntc1;Bcr;Arhgef3;Ophn1;Numa1;Cdc42ep4;Wasf2;Mid1ip1;Lats1;Cd2ap;Arf6;Csnk1d;Cdk1;Arhgap5;Ywhae;Tsc1;Cep192;Ndc80;Smc1a;Mapre1;Cep250;Apc;Pxn;Cttn;Trio;Tubgcp2;Sept9;Kif1b;Kif23;Farp1;Llgl1;Rabgap1;Clasp1;Kif2c;Cdc27;Sptbn1;Rasa1;Kif5b	Hallmarks
HALLMARK_APOPTOSIS	138	0.24098589	10681822	0.30784315	0.45942044	1	Txnip;Cd2;Ccnd2;Lmna;Bcl2l11;Ppp3r1;Mcl1;Dffa;Erbb2;Erbb3;Fas;Tap1;Anxa1;Sqstm1;Add1;Pmaip1;Bcap31;Ifngr1;Lgals3;Casp8;Rela;Casp9;App;Bcl10;Vdac2;Bmp2	Hallmarks
HALLMARK_P53_PATHWAY	165	0.22524628	10286962	0.3722334	0.54227126	1	Ctsd;Txnip;S100a4;Ccnd2;Ndrg1;Zbtb16;Abcc5;Sesn1;Itgb4;Tob1;Baiap2;Hint1;Fos;Rpl18;Trafd1;Fas;Tap1;Abhd4;Rab40c;Ikbkap;Def6;Sdc1;Mknk2;Ercc5;Ier5;Trib3;Perp;Slc3a2;App;Wwp1;Wrap73;Tspyl2;Bmp2;Xpc;Vdr;Klk8;Rxra;S100a10;Rchy1;Tcn2;Ptpre;Hdac3;Klf4;Eps8l2;Plk2;Hmox1;Dnttip2;Cd82;Procr;Ier3;Zmat3	Hallmarks
HALLMARK_INFLAMMATORY_RESPONSE	134	0.22043024	0.9819967	0.50718683	0.6525346	1	Ccl5;Atp2b1;Lck;Cxcr6;Sell;Gnai3;Abca1;Il2rb;Slc11a2;Ccrl2;Ccl20;Olr1;Vip;Il7r;Ebi3;Ptger2;Raf1;Icam1;Rela;Ripk2;Sgms2;Rhog;Nampt;Ptafr;Tlr2;Lcp2;P2ry2;Rtp4;Cxcl11;Nfkbia;Pvr;Ptpre;Ereg;Cxcl10;Cybb;Irf1;Ly6e;Cd48;Ldlr;Cd82;Axl;Kif1b	Hallmarks
HALLMARK_APICAL_JUNCTION	143	0.21325487	0.95102	0.5785124	0.72200173	1	Lamb3;Cd274;Ptprc;Cldn7;Cnn2;Rac2;Thy1;Itgb4;Arpc2;Baiap2;Pfn1;Ctnna1;Hadh;Madcam1;Acta1;Gnai2;Cdk8;Akt3;Grb7;Icam1;Myl12b;Sympk;Lamc2;Vcam1;Cap1;Msn;Zyx;Itga3	Hallmarks
HALLMARK_G2M_CHECKPOINT	176	0.20402196	0.93545043	0.61555076	0.73659307	1	Rbl1;Hspa8;Ctcf;Foxn3;H2afv;Srsf10;Nasp;Mtf2;Numa1;Chmp1a;Tmpo;Nup98;Mcm6;Nup50;Rad23b;Cdk1;Ndc80;Syncrip;Aurkb;Smc1a;Lig3;Rpa2;Lbr;Papd7;Ncl;Smarcc1;E2f3;Hmgb3;Kif23;Arid4a;Kif2c;Cdc27;Kif5b;Atrx;Rad54l;Nusap1;Pole;Chek1;Hnrnpd;Ezh2;Sqle;Cul5;Tpx2;Mnat1;Racgap1;Kif15;Ewsr1;Mki67;Ccna2;Stil	Hallmarks
HALLMARK_DNA_REPAIR	126	0.21048576	0.92001736	0.6515748	0.7506005	1	Dfna5;Rnmt;Tsg101;Ercc4;Ercc1;Upf3b;Nudt9;Bcap31;Cmpk2;Ercc5;Aaas;Dctn4;Aprt;Polr1c;Clp1;Gtf2b;Xpc;Tceb3;Nt5c;Rae1;Zwint;Umps;Edf1;Smad5;Rpa2;Rfc5;Srsf6;Mpg;Polr2i;Ercc3;Dut;Rrm2b;Snapc5;Polr2e	Hallmarks
HALLMARK_MYC_TARGETS_V1	188	0.18718202	0.86873716	0.802935	0.8474166	1	Ifrd1;Rps5;Rplp0;Trim28;Ilf2;Eef1b2;Rpl18;Slc25a3;Serbp1;Apex1;Uba2;Rps3;Pabpc4;Tomm70a;Hnrnpa1;Srpk1;Cnbp;Mcm6;Npm1;Psmd1;Gnl3;Rsl1d1;Rad23b;Rps10;Rpl14;Prps2;Ywhae;Eif3d;Cct5;Syncrip;Hnrnpr;Clns1a;Sf3b3;Eif4e;Hdgf;Usp1;Smarcc1;Rrm1;Dut;U2af1;Cct4;Eprs;Ddx21;Rpl6;Ppm1g;Mrpl9;Hnrnpd;Eif3b;Psmd8;Pa2g4;Ctps;Eif4a1;Hsp90ab1;Hnrnpa3;Dhx15;Psma6;Ran;Cct3;Orc2;Nap1l1;Ccna2;Nop56;Ddx18;Srsf3;Rpl34;Stard…	Hallmarks
HALLMARK_MYC_TARGETS_V2	57	0.2265552	0.8510928	0.71262133	0.8561304	1	Dusp2;Exosc5;Tmem97;Pes1;Npm1;Rcl1;Gnl3;Map3k6;Wdr43;Tfb2m;Las1l	Hallmarks
HALLMARK_TGF_BETA_SIGNALING	48	0.20950665	0.7636078	0.8485437	0.95903045	1	Id2;Junb;Fnta;Trim33;Cdkn1c;Bcar3;Furin;Bmp2	Hallmarks
HALLMARK_WNT_BETA_CATENIN_SIGNALING	28	0.17441136	0.57210714	0.98170733	0.9958991	1	Ccnd2	Hallmarks
HALLMARK_EPITHELIAL_MESENCHYMAL_TRANSITION	148	-0.51792216	-2271554	0	0	0	Mmp3;Mfap5;Grem1;Col16a1;Ppib;Sdc4;Msx1;Gadd45a;Fuca1;Fstl1;Fbln2;Col12a1;Mgp;Dab2;Qsox1;Tfpi2;Efemp2;Postn;Cdh11;Bgn;Abi3bp;Col4a2;Rhob;Cald1;Jun;Col6a2;Fn1;Col4a1;Loxl2;Gja1;Igfbp4;Basp1;Spp1;Col5a2;Tagln;Tgfbi;Gpx7;Serpinh1;Lum;Acta2;Tpm1;Tgm2;Tnfrsf11b;Flna;Lgals1;Pmepa1;Mylk;Tpm2;Pcolce;Myl9;Col1a2;Col1a1;Sparc;Col3a1	Hallmarks
HALLMARK_OXIDATIVE_PHOSPHORYLATION	189	-0.46968037	-2152975	0	0	0	Tomm22;Mrps22;Atp6v1f;Mrps11;Ndufa9;Sdhc;Mrps15;Atp5f1;Iscu;Mrps12;Timm17a;Mrpl34;Cyc1;Ndufa6;Acadvl;Cox4i1;Pdhx;Cox5a;Uqcrfs1;Mtrr;Cox17;Timm13;Ldhb;Isca1;Ndufs7;Opa1;Cox6a1;Atp5g2;Ndufs1;Alas1;Atp5l;Oat;Decr1;Atp5h;Ndufa7;Cox7b;Ndufs6;Sdha;Atp6v0b;Sdhb;Mtx2;Uqcrq;Cox5b;Pdhb;Ndufa8;Ndufb5;Ndufb7;Ndufs2;Fdx1;Uqcrb;Uqcrh;Ndufc2;Timm8b;Cox7c;Ndufb8;Ndufs8;Uqcr10;Ndufv2;Ldha;Cox6b1;Cox8a;Ndufb6;Nduf…	Hallmarks
HALLMARK_MYOGENESIS	135	-0.48734018	-2107114	0	0	0	Ppfia4;Ldb3;Actn2;Mapre3;Kifc3;Ephb3;Clu;Tnnt1;Myh11;Ocel1;Fxyd1;Dapk2;Pdlim7;Bag1;Col4a2;Gsn;Col6a2;Myl1;Cav3;Igfbp7;Cryab;Ak1;Tagln;Tpd52l1;Smtn;Cfd;Igf1;Cox7a1;Sod3;Actc1;Mylk;Tpm2;Des;Dmpk;Col1a1;Ckb;Ckm;Sh3bgr;Sparc;Col3a1	Hallmarks
HALLMARK_PANCREAS_BETA_CELLS	20	-0.63350004	-18803618	0.0019417476	0.0009530453	0.005	Srp14;Srp9;Spcs1;Pcsk1;Chga;Gcg;Sst	Hallmarks
HALLMARK_GLYCOLYSIS	165	-0.34652537	-15449736	0.0038535646	0.035621908	0.198	Tpi1;Ppfia4;Mxi1;Tpst1;Gpc4;Gpc3;Kdelr3;Capn5;Sdc2;Isg20;Gmppa;Xylt2;P4ha2;Galk2;B3gat3;Qsox1;Fut8;Chst12;Eno1;Elf3;Pfkp;Chst4;Chpf;Dsc2;Casp6;Gale;Met;Lhpp;Gfpt1;Ang;Pygl;Tgfbi;Hk2;Gne;Ldha;Ndufv3;Ext1;Ero1l;Slc16a3;P4ha1;Glce;B4galt1;Egln3;Me1	Hallmarks
HALLMARK_KRAS_SIGNALING_DN	60	-0.40742853	-15388854	0.012024048	0.03098157	0.206	Lgals7;Edn2;Ifi44l;Mfsd6;Kcnmb1;Copz2;Calcb;Actc1;Camk1d;Clps;Ckm;Slc6a14	Hallmarks
HALLMARK_COAGULATION	89	-0.35688943	-1467138	0.025793651	0.052993234	0.376	Pros1;Thbd;Iscu;Mmp3;C3;Crip2;Capn2;Capn5;Maff;Proc;Clu;Mmp15;Tfpi2;Csrp1;S100a13;Dusp6;P2ry1;Gsn;Msrb2;Fn1;Ang;Serping1;Hnf4a;Cfd;C2;Mmp7;S100a1;Sparc	Hallmarks
HALLMARK_ANGIOGENESIS	29	-0.4542362	-14668089	0.051587302	0.04669436	0.377	Itgav;Pdgfa;Timp1;Vcan;Thbd;Msx1;Fgfr1;Fstl1;Lrpap1;Lpl;Postn;Spp1;Col5a2;Lum;Apoh;Col3a1	Hallmarks
HALLMARK_IL2_STAT5_SIGNALING	153	-0.29290718	-13084804	0.043560605	0.1573223	0.815	Dennd5a;Tnfrsf9;Uck2;Snx14;Gucy1b3;Bhlhe40;Phlda1;Xbp1;Csf1;Socs1;Gsto1;Fgl2;Cd81;Twsg1;Maff;Pnp;Praf2;Cish;Cd86;Glipr2;Ifitm3;Itgae;Ccnd3;Dcps;Rhob;Casp3;Penk;Socs2;Wls;Spp1;P2rx4;Batf3;Hk2;Tgm2;Col6a1;Mxd1;P4ha1;Smpdl3a;S100a1;St3gal4	Hallmarks
HALLMARK_COMPLEMENT	143	-0.2923991	-12821752	0.06963249	0.17528847	0.888	Dusp5;Mmp15;Tfpi2;Csrp1;S100a13;Col4a2;Dusp6;Casp3;Fn1;Atox1;Cp;Gzma;Scg3;Ang;Fdx1;Serping1;Mmp12;Mmp13;Hnf4a;C2;Gnb4;Gpd2;Klk1;Cda;Me1;Cd55	Hallmarks
HALLMARK_APICAL_SURFACE	31	-0.38327292	-12549753	0.17842324	0.19410367	0.926	Akap7;Cx3cl1;Atp8b1;Gstm3;Ghrl;Hspb1;Adam10;Slc2a4;Srpx;B4galt1	Hallmarks
HALLMARK_ADIPOGENESIS	185	-0.27352995	-12343273	0.09363296	0.20400104	0.951	Gadd45a;Reep5;Pemt;Cd151;Lifr;Jagn1;Cox6a1;Retn;Adig;Lpl;Dnajc15;Mgll;Chchd10;Decr1;Lpcat3;Cox7b;Ppp1r15b;Nkiras1;Elovl6;Sdhb;Uqcrq;Col4a1;Ptger3;Ndufb7;Vegfb;Pfkl;Adipoq;Tank;Stom;Uqcr10;Dnajb9;Cox8a;Rnf11;Ndufab1;Uqcr11;Mylk;Gpd2;Ndufa5;Me1	Hallmarks
HALLMARK_UV_RESPONSE_DN	124	-0.28085133	-12150426	0.10144927	0.21278395	0.968	Runx1;Prkca;Mapk14;Wdr37;Ltbp1;Bhlhe40;Pten;Sri;Syne1;Id1;Map1b;Atp5s;Igfbp5;Cdon;Sdc2;Fzd2;Slc22a18;Dab2;Dbp;Dusp1;Smad7;Mgll;Tfpi;Fhl2;Met;Gja1;Col5a2;Efemp1;Col1a2;Col1a1;Col3a1	Hallmarks
HALLMARK_HYPOXIA	162	-0.26856387	-12111459	0.11867704	0.20255658	0.97	Bhlhe40;Pam;Pgk1;Tpi1;Siah2;Ppfia4;Mxi1;Sdc4;Gpc4;Gpc3;Jmjd6;Ddit3;Kdelr3;Sdc2;Isg20;Maff;Efna1;Hs3st1;P4ha2;Slc2a1;Dusp1;Eno1;Ampd3;Adm;Pfkp;Atf3;Fosl2;Prkcdbp;Edn2;Casp6;Bgn;Prdx5;Jun;Cp;Srpx;Pfkl;Tgfbi;Hk2;Ldha;Tgm2;Ext1;Ero1l;P4ha1	Hallmarks
HALLMARK_MTORC1_SIGNALING	186	-0.24825232	-11260713	0.178	0.3198527	0.995	Gla;Ebp;Slc7a5;Dapp1;Psmg1;Tm7sf2;Ssr1;Slc7a11;Slc1a4;Psma3;Tuba4a;Bhlhe40;Xbp1;Pgk1;Tpi1;Skap2;Fads1;Sytl2;Fgl2;Igfbp5;Ddit3;Cacybp;Psmc6;Idi1;Gtf2h1;Slc2a1;Ufm1;Eno1;Pnp;Eef1e1;Sord;Mllt11;Map2k3;Hspe1;Elovl6;Ccng1;Pfkl;Hk2;Serpinh1;Ldha;Prdx1;Eif2s2;Ero1l;P4ha1;Nupr1;Gsr;Egln3;Me1	Hallmarks
HALLMARK_ESTROGEN_RESPONSE_EARLY	156	-0.23999648	-10600908	0.3236994	0.4363642	1	Papss2;Fkbp5;Sh3bp5;Fam63a;Cldn7;Slc9a3r1;Asb13;Igf1r;Slc22a5;Slc27a2;Tob1;Pdzk1;Rhod;Fos;Ovol2;Aqp3;Pex11a;Lad1;Scarb1;Krt8;Rhobtb3;Pmaip1;Areg	Hallmarks
HALLMARK_NOTCH_SIGNALING	26	-0.31707147	-1019287	0.42745098	0.50834835	1	Notch1;Fzd7;Cul1;Tcf7l2;Rbx1;Dtx4;Prkca;Aph1a;Fzd1;Ppard;St3gal6	Hallmarks
HALLMARK_IL6_JAK_STAT3_SIGNALING	71	-0.25587457	-0.9902998	0.45454547	0.54887897	1	Il7;Csf1;Ifngr2;Socs1;Bak1;Ifnar1;Il1r1;Ccr1;Stat3;Jun;Pdgfc;Socs3;Ccl7;Pla2g2a;Cd38	Hallmarks
HALLMARK_UV_RESPONSE_UP	119	-0.22391848	-0.951996	0.54761904	0.61310965	1	Maoa;Junb;Bcl2l11;Slc25a4;Grina;Cyb5b;Tmbim6;Fos;Aqp3;Tfrc;Tap1;Sqstm1;Arrb2;Gls;Klhdc3;Cdkn1c;Icam1;Prkcd;Epcam;Cdc5l;Sult1a1;Furin;Bmp2;E2f5;Hyal2	Hallmarks
HALLMARK_UNFOLDED_PROTEIN_RESPONSE	109	-0.16202474	-0.6732556	0.99011856	1	1	Atf4;Shc1;Mthfd2;Srpr;Cnot6;Dnajc3;Arfgap1;Serp1;Hspa5;Exoc2;Rrp9;Eif2ak3;Skiv2l2;Yif1a;Hsp90b1;Slc7a5;Ssr1;Slc1a4;Srprb;H2afx;Xbp1;Kdelr3;Ccl2;Nfyb;Exosc2;Edc4;Cebpg;Atf3;Bag3;Spcs1;Dcp1a;Spcs3;Dnajb9;Ero1l	Hallmarks
HALLMARK_SPERMATOGENESIS	64	-0.16111897	-0.6117603	0.99211043	0.9915266	1	Slc2a5;Pebp1;Zc3h14;Braf;Taldo1;Cdk1;Art3;Stam2;Csnk2a2;Parp2;Mep1b;Kif2c;Phf7;Strbp;Coil;Phkg2;Pias2;Ip6k1;Camk4;Ezh2	Hallmarks
